# Hypervariable-Locus Melting Typing (HLMT): a novel, fast and inexpensive sequencing-free approach to pathogen typing based on High Resolution Melting (HRM) analysis

**DOI:** 10.1101/2021.07.01.450706

**Authors:** Matteo Perini, Aurora Piazza, Simona Panelli, Stella Papaleo, Alessandro Alvaro, Francesca Vailati, Marta Corbella, Francesca Saluzzo, Floriana Gona, Daniele Castelli, Claudio Farina, Piero Marone, Daniela Maria Cirillo, Annalisa Cavallero, Gian Vincenzo Zuccotti, Francesco Comandatore

**Affiliations:** Department of Biomedical and Clinical Sciences “L. Sacco”, Pediatric Clinical Research Center “Romeo and Enrica Invernizzi”, Università Di Milano, 20157 - Milan (Italy); Department of Clinical, Surgical, Diagnostic and Pediatric Sciences, University of Pavia, 27100 - Pavia (Italy); Microbiology Institute, A.S.S.T. “Papa Giovanni XXIII”, 24127 - Bergamo (Italy); Microbiology and Virology Unit, Fondazione IRCCS Policlinico San Matteo, 27100 - Pavia (Italy); Emerging Bacterial Pathogens Unit, Division of Immunology, Transplantation and Infectious Diseases, IRCCS San Raffaele Scientific Institute, 20132 - Milan (Italy); Laboratory Microbiology and Virology -Ospedale San Raffaele Dibit, 2-San Gabriele 1, 20132 - Milan (Italy); Laboratory of Microbiology, ASST Monza, San Gerardo Hospital, 20900 - Monza (Italy); Department of Pediatrics, Children’s Hospital Vittore Buzzi, Università Di Milano, 20154 - Milan (Italy)

**Author notes:** corresponding author, Via Giovanni Battista Grassi, 74, 20157 Milano.

**Keywords:** Microbiological surveillance, High Resolution Melting, Outbreak reconstruction, Low-middle income countries, Real-time surveillance

## Abstract

**Objectives:** Subspecies pathogen typing is a pivotal tool to detect the emergence of high-risk clones in hospital settings and to limit their spreading among patients. Unfortunately, the most used subspecies typing methods (i.e. Pulsed-field Gel Electrophoresis - PFGE, Multi-Locus Sequence Typing - MLST and Whole Genome Sequencing - WGS) are too expensive and time consuming to be suitable for real-time surveillance. Here we present Hypervariable-Locus Melting Typing (HLMT), a novel subspecies typing approach based on High Resolution Melting (HRM) analysis, which allows pathogen typing in a few hours and with ∼5 euros per sample.

**Methods:** HLMT types the strains by clustering them using melting temperatures (HLMT-clustering) and/or by assigning them to Melting Types (MTs) on the basis of a reference dataset (HLMT-assignment). We applied HLMT (clustering and typing) to 134 *Klebsiella pneumoniae* strains collected during outbreaks or surveillance programs in four hospitals. Then, we compared HLMT typing results to PFGE, MLST and WGS.

**Results:** HLMT-clustering distinguishes most of the *K. pneumoniae* high-risk clones with a sensitivity comparable to PFGE and MLST. It also drawed surveillance epidemiological curves comparable to those obtained by MLST, PFGE and WGS typing. Furthermore, the results obtained by HLMT-assignment were coherent to MLST for 96% of the typed strains with a Jaccard index of 0.912.

**Conclusions:** HLMT is a fast and scalable method for pathogen typing, suitable for real-time hospital microbiological surveillance. HLMT is also inexpensive and thus it is applicable to infection control programs in low-middle income countries.
