## Supplementary Table S1 for "Hypervariable-Locus Melting Typing (HLMT): a novel, fast and inexpensive sequencing-free approach to pathogen typing based on High Resolution Melting (HRM) analysis"

### Sheet: Supplementary Table S1
Table S1. Information about the strains included in the work: isolates metadata, genome features and typing results
ID_isolate	Metadata				Genome assemblies features					HRM experiments results						Typing results
	Dataset	ID_patient	Date of isolation	Location	Assembly size	Contings	N50	Accession	Source	wzi-3			wzi-4			MLMT		MLST_wzi	WGS_Cluster	PFGE_cluster
										T1	T2	T3	T1	T2	T3	MLMT-clustering	MLMT-assignment
BgKpn-1	PGXXIII	p1	2019-10-15	ICU adults 3	5526754	121	170413	ERR5908336	This work	84	84	84	82.5	82.5	82.5	Cluster_01	MT_ST307_wzi173---MT_ST147_wzi64	ST307_wzi173	PGXXIII_4
BgKpn-10	PGXXIII	p8	2019-09-20	Heart failure 1 and heart transplant	5623572	120	270453	ERR5908337	This work	83.5	83.5	83.5	84.5	84.5	84.5	Cluster_02	MT_ST258_wzi29	ST258_wzi29	PGXXIII_2
BgKpn-11	PGXXIII	p7	2019-08-16	Heart failure 1 and heart transplant	5628070	116	237760	ERR5908338	This work	84	84	83.5	83.5	83.5	83.5	Cluster_03	MT_ST258:512_wzi154	ST512_wzi154	PGXXIII_1
BgKpn-12	PGXXIII	p9	2019-11-01	General surgery 3 and abdominal transplants	5554484	158	203622	ERR5908339	This work	84	84	84	82.5	82.5	82.5	Cluster_01	MT_ST307_wzi173---MT_ST147_wzi64	ST307_wzi173	PGXXIII_4
BgKpn-13	PGXXIII	p9	2019-10-28	General surgery 3 and abdominal transplants	5530154	116	201727	ERR5908340	This work	84	84	84	82.5	82.5	82.5	Cluster_01	MT_ST307_wzi173---MT_ST147_wzi64	ST307_wzi173	PGXXIII_4
BgKpn-14	PGXXIII	p9	2019-10-29	General surgery 3 and abdominal transplants	5541387	140	180695	ERR5908341	This work	84	84	84	82.5	82.5	82.5	Cluster_01	MT_ST307_wzi173---MT_ST147_wzi64	ST307_wzi173	PGXXIII_4
BgKpn-15	PGXXIII	p10	2019-11-04	General surgery 3 and abdominal transplants	5528484	111	177836	ERR5908342	This work	84	84	84	82.5	82.5	82.5	Cluster_01	MT_ST307_wzi173---MT_ST147_wzi64	ST307_wzi173	PGXXIII_4
BgKpn-16	PGXXIII	p11	2019-11-04	General surgery 3 and abdominal transplants	5528613	109	178006	ERR5908343	This work	84	84	84	82.5	82.5	82.5	Cluster_01	MT_ST307_wzi173---MT_ST147_wzi64	ST307_wzi173	PGXXIII_4
BgKpn-17	PGXXIII	p12	2019-09-27	infectious diseases	5620531	116	247802	ERR5908344	This work	83.5	83.5	83.5	84.5	84.5	84.5	Cluster_02	MT_ST258_wzi29	ST258_wzi29	PGXXIII_2
BgKpn-18	PGXXIII	p13	2019-08-01	Neurosurgery	5732580	169	181561	ERR5908345	This work	85	85	85	83.5	83.5	83.5	Cluster_04	MT_ST11:101:15	ST15_wzi24	PGXXIII_3
KP2	HSR	p10	2017-02-17	Emergency room	5579155	399	137838	SRX6820063	Gona et al. 2020	84.5	84.5	84.5	82.5	82.5	82.5	Cluster_01	MT_ST307_wzi173---MT_ST147_wzi64	ST307_wzi173	HSR_6	B
KP265	HSR	p45	2017-07-18	Urology	5494327	372	177478	SRX6820066	Gona et al. 2020	84	84	84	82.5	82.5	82	Cluster_01	MT_ST307_wzi173---MT_ST147_wzi64	ST307_wzi173	HSR_14	B
KP491	HSR	p46	2017-07-20	General surgery	5563329	292	105786	SRX6820067	Gona et al. 2020	84	84	84	82.5	82.5	82	Cluster_01	MT_ST307_wzi173---MT_ST147_wzi64	ST307_wzi173	HSR_6	B
KP356	HSR	p55	2017-09-15	Oncology	5300651	179	177478	SRX6820073	Gona et al. 2020	84	84	84	82.5	82.5	82.5	Cluster_01	MT_ST307_wzi173---MT_ST147_wzi64	ST307_wzi173	HSR_4	B
KP471	HSR	p6	2017-02-06	General medicine	5520286	215	108882	SRX6820074	Gona et al. 2020	84	84	84	82.5	82	82	Cluster_01	MT_ST147_wzi64	ST307_wzi173	HSR_6	B
KP472	HSR	p7	2017-02-11	Cardiac surgery	5517715	241	141170	SRX6820085	Gona et al. 2020	84	84	84	82.5	82.5	82	Cluster_01	MT_ST307_wzi173---MT_ST147_wzi64	ST307_wzi173	HSR_6	B
KP613	HSR	p67	2017-10-30	General surgery	5508422	280	119064	SRX6820088	Gona et al. 2020	84	84	84	82.5	82.5	82.5	Cluster_01	MT_ST307_wzi173---MT_ST147_wzi64	ST307_wzi173	HSR_6	B
KP596	HSR	p72	2017-12-15	General medicine	5519782	241	145379	SRX6820092	Gona et al. 2020	84	84	84	82.5	82.5	82	Cluster_01	MT_ST307_wzi173---MT_ST147_wzi64	ST307_wzi173	HSR_6	B
KP599	HSR	p74	2017-12-18	Hematology	5746185	258	141155	SRX6820094	Gona et al. 2020	84	84	84	82.5	82.5	82.5	Cluster_01	MT_ST307_wzi173---MT_ST147_wzi64	ST307_wzi173	HSR_6	B
KP606	HSR	p79	2017-12-30	Neurology	5614662	284	99590	SRX6820102	Gona et al. 2020	84	84	84	82.5	82.5	82	Cluster_01	MT_ST307_wzi173---MT_ST147_wzi64	ST307_wzi173	HSR_6	B
KP479	HSR	p22	2017-04-14	Urology	5397504	214	129655	SRX6820104	Gona et al. 2020	84	84	84	82.5	82.5	82	Cluster_01	MT_ST307_wzi173---MT_ST147_wzi64	ST307_wzi173	HSR_7	B
KP493	HSR	p53	2017-08-18	Hematology	5765489	262	109111	SRX6820106	Gona et al. 2020	84	84	84	82.5	82.5	82	Cluster_01	MT_ST307_wzi173---MT_ST147_wzi64	ST307_wzi173	HSR_6	B
KP10	HSR	p9	2017-02-16	General medicine	5601097	440	161089	SRX6820107	Gona et al. 2020	84.5	84.5	84	82.5	82.5	82.5	Cluster_01	MT_ST307_wzi173---MT_ST147_wzi64	ST307_wzi173	HSR_6	B
KP475	HSR	p11	2017-02-17	Neurology	5599328	235	99560	SRX6820108	Gona et al. 2020	84	84	84	82.5	82	82	Cluster_01	MT_ST147_wzi64	ST307_wzi173	HSR_7	B
KP243	HSR	p14	2017-03-03	Cardiac surgery	5490806	203	142332	SRX6820110	Gona et al. 2020	84	84	84	82.5	82.5	82.5	Cluster_01	MT_ST307_wzi173---MT_ST147_wzi64	ST307_wzi173	HSR_6	B
KP476	HSR	p15	2017-03-09	Cardiac surgery	5601647	259	150539	SRX6820111	Gona et al. 2020	84	84	83.5	82	82	82	Cluster_01	MT_ST147_wzi64	ST307_wzi173	HSR_6	B
KP119	HSR	p17	2017-03-27	Med.Endo-Met	5545418	306	160174	SRX6820112	Gona et al. 2020	84.5	84	84	82.5	82.5	82	Cluster_01	MT_ST307_wzi173---MT_ST147_wzi64	ST307_wzi173	HSR_18	B
KP122	HSR	p21	2017-04-12	Emergency room	5573563	328	161149	SRX6820116	Gona et al. 2020	84	84	84	82.5	82.5	82	Cluster_01	MT_ST307_wzi173---MT_ST147_wzi64	ST307_wzi173	HSR_6	B
KP245	HSR	p23	2017-04-15	Urgencies	5516541	243	141155	SRX6820118	Gona et al. 2020	84	84	84	82.5	82.5	82.5	Cluster_01	MT_ST307_wzi173---MT_ST147_wzi64	ST307_wzi173	HSR_6	B
KP258	HSR	p24	2017-04-19	Cardiac surgery	5569727	283	135968	SRX6820119	Gona et al. 2020	84	84	84	82.5	82.5	82.5	Cluster_01	MT_ST307_wzi173---MT_ST147_wzi64	ST307_wzi173	HSR_6	B
KP236	HSR	p25	2017-04-24	Neurology	5478361	248	137505	SRX6820120	Gona et al. 2020	84	84	84	82.5	82.5	82.5	Cluster_01	MT_ST307_wzi173---MT_ST147_wzi64	ST307_wzi173	HSR_7	B
KP480	HSR	p26	2017-04-29	General medicine	5567514	277	141155	SRX6820121	Gona et al. 2020	84	84	84	82.5	82	82	Cluster_01	MT_ST147_wzi64	ST307_wzi173	HSR_6	B
KP125	HSR	p29	2017-05-05	Medical laboratory	5531488	413	141155	SRX6820123	Gona et al. 2020	84	84	84	82	82.5	82	Cluster_01	MT_ST147_wzi64	ST307_wzi173	HSR_4	B
KP481	HSR	p30	2017-05-09	Cardiac surgery	5564651	341	105593	SRX6820124	Gona et al. 2020	84	84	84	82.5	82.5	82	Cluster_01	MT_ST307_wzi173---MT_ST147_wzi64	ST307_wzi173	HSR_6	B
KP234	HSR	p33	2017-05-10	Cardiac surgery	5509535	207	142001	SRX6820126	Gona et al. 2020	84	84	84	82.5	82.5	82.5	Cluster_01	MT_ST307_wzi173---MT_ST147_wzi64	ST307_wzi173	HSR_6	B
KP126	HSR	p31	2017-05-10	General medicine	5584279	290	129284	SRX6820127	Gona et al. 2020	84	84	84	82.5	82.5	82.5	Cluster_01	MT_ST307_wzi173---MT_ST147_wzi64	ST307_wzi173	HSR_6	B
KP12	HSR	p4	2017-01-31	Emergency room	6230596	2367	160177	SRX6820128	Gona et al. 2020	84	84	84	82.5	82.5	82.5	Cluster_01	MT_ST307_wzi173---MT_ST147_wzi64	ST307_wzi173	HSR_7	B
KP486	HSR	p37	2017-06-05	Cardiac surgery	5563692	357	100396	SRX6820132	Gona et al. 2020	84	84	84	82.5	82.5	82	Cluster_01	MT_ST307_wzi173---MT_ST147_wzi64	ST307_wzi173	HSR_6	B
KP238	HSR	p39	2017-06-09	Oncology	5567892	251	145553	SRX6820134	Gona et al. 2020	84	84	84	82.5	82.5	82.5	Cluster_01	MT_ST307_wzi173---MT_ST147_wzi64	ST307_wzi173	HSR_6	B
KP240	HSR	p40	2017-06-09	Emergency room	5571853	340	108845	SRX6820135	Gona et al. 2020	84	84	84	82.5	82.5	82.5	Cluster_01	MT_ST307_wzi173---MT_ST147_wzi64	ST307_wzi173	HSR_6	B
KP251	HSR	p42	2017-07-11	Oncology	5590376	192	139326	SRX6820138	Gona et al. 2020	84	84	84	82.5	82.5	82.5	Cluster_01	MT_ST307_wzi173---MT_ST147_wzi64	ST307_wzi173	HSR_7	B
KP4	HSR	p5	2017-02-06	Cardiac surgery	5582774	314	179295	SRX6820139	Gona et al. 2020	84	84	84	82.5	82.5	82.5	Cluster_01	MT_ST307_wzi173---MT_ST147_wzi64	ST307_wzi173	HSR_6	B
KP468	HSR	p1	2017-01-10	General surgery	5663210	309	73852	SRX6820061	Gona et al. 2020	83.5	83.5	83.5	83.5	83.5	83	Cluster_03	MT_ST258:512_wzi154	ST512_wzi154	HSR_8	A
KP9	HSR	p12	2017-02-21	Transplants	5692586	344	128796	SRX6820064	Gona et al. 2020	83.5	83.5	83.5	83.5	83.5	83	Cluster_03	MT_ST258:512_wzi154	ST512_wzi154	HSR_9	A
KP252	HSR	p44	2017-07-14	General surgery	5708317	268	100647	SRX6820065	Gona et al. 2020	83.5	83.5	83.5	83.5	83.5	83.5	Cluster_03	MT_ST258:512_wzi154	ST258_wzi154	HSR_11	C
KP256	HSR	p48	2017-07-25	General medicine	5568136	316	96282	SRX6820069	Gona et al. 2020	83.5	83.5	83.5	83.5	83.5	83	Cluster_03	MT_ST258:512_wzi154	ST512_wzi154	HSR_2	A
KP257	HSR	p49	2017-07-28	Med.Endo-Met	5632827	282	99046	SRX6820070	Gona et al. 2020	83.5	83.5	83.5	83.5	83.5	83	Cluster_03	MT_ST258:512_wzi154	ST512_wzi154	HSR_8	A
KP492	HSR	p51	2017-08-02	Med.Endo-Met	5729741	410	87773	SRX6820071	Gona et al. 2020	83.5	83.5	83.5	83	83	83	Cluster_03	Untyped	ST512_wzi154	HSR_22	A
KP260	HSR	p54	2017-09-08	General surgery	5671346	248	106510	SRX6820075	Gona et al. 2020	83.5	83.5	83.5	83.5	83	83	Cluster_03	Untyped	ST512_wzi154	HSR_10	A
KP355	HSR	p56	2017-09-18	Cardiac surgery	5485862	237	132212	SRX6820076	Gona et al. 2020	84	83.5	83.5	83.5	83.5	83.5	Cluster_03	MT_ST258:512_wzi154	ST512_wzi154	HSR_2	A
KP496	HSR	p58	2017-09-28	Cardiac surgery	5568843	280	129667	SRX6820078	Gona et al. 2020	83.5	83.5	83.5	83.5	83.5	83	Cluster_03	MT_ST258:512_wzi154	ST512_wzi154	HSR_2	A
KP363	HSR	p59	2017-10-02	General surgery	5705965	342	128848	SRX6820079	Gona et al. 2020	83.5	83.5	83.5	83	83	83	Cluster_03	Untyped	ST512_wzi154	HSR_8	A
KP360	HSR	p60	2017-10-04	Transplants	5562359	260	137581	SRX6820080	Gona et al. 2020	83.5	83.5	83.5	83.5	83.5	83.5	Cluster_03	MT_ST258:512_wzi154	ST512_wzi154	HSR_2	A
KP364	HSR	p61	2017-10-06	General surgery	5708394	401	100646	SRX6820081	Gona et al. 2020	83.5	83.5	83.5	83	83	83	Cluster_03	Untyped	ST512_wzi154	HSR_8	A
KP498	HSR	p64	2017-10-12	Pancreas surgery	8411344	6365	59511	SRX6820082	Gona et al. 2020	83.5	83.5	83.5	83.5	83	83	Cluster_03	Untyped	ST512_wzi154	HSR_5	A
KP361	HSR	p62	2017-10-09	General surgery	5703868	350	104371	SRX6820084	Gona et al. 2020	84	84	84	83.5	83.5	83.5	Cluster_03	MT_ST258:512_wzi154	ST512_wzi154	HSR_8	A
KP499	HSR	p65	2017-10-17	Infectious diseases	5714750	364	126325	SRX6820086	Gona et al. 2020	83.5	83.5	83.5	83.5	83.5	83.5	Cluster_03	MT_ST258:512_wzi154	ST512_wzi154	HSR_10	A
KP367	HSR	p66	2017-10-25	Transplants	5566489	285	137355	SRX6820087	Gona et al. 2020	83.5	83.5	83.5	83.5	83	83	Cluster_03	Untyped	ST512_wzi154	HSR_2	A
KP368	HSR	p68	2017-11-03	Infectious diseases	5553507	280	109634	SRX6820089	Gona et al. 2020	83.5	83.5	83	83.5	83.5	83	Cluster_03	MT_ST258:512_wzi154	ST512_wzi154	HSR_21	A
KP501	HSR	p69	2017-11-23	Neurology	5724639	364	126256	SRX6820090	Gona et al. 2020	83.5	83.5	83	83	83	83	Cluster_03	Untyped	ST512_wzi154	HSR_9	A
KP502	HSR	p70	2017-12-09	Cardiac surgery	5562596	385	100646	SRX6820091	Gona et al. 2020	83.5	83.5	83.5	83	83	83	Cluster_03	Untyped	ST512_wzi154	HSR_2	A
KP601	HSR	p75	2017-12-20	Cardiac surgery	5642547	333	106510	SRX6820095	Gona et al. 2020	83.5	83.5	83.5	83.5	83.5	83	Cluster_03	MT_ST258:512_wzi154	ST512_wzi154	HSR_23	A
KP598	HSR	p76	2017-12-21	General medicine	5706003	346	126336	SRX6820097	Gona et al. 2020	83.5	83.5	83.5	83.5	83.5	83.5	Cluster_03	MT_ST258:512_wzi154	ST512_wzi154	HSR_8	A
KP603	HSR	p71	2017-12-13	General medicine	5646735	301	117369	SRX6820098	Gona et al. 2020	83.5	83.5	83.5	83.5	83.5	83	Cluster_03	MT_ST258:512_wzi154	ST512_wzi154	HSR_9	A
KP604	HSR	p77	2017-12-27	General surgery	5565100	291	109629	SRX6820099	Gona et al. 2020	83.5	83.5	83.5	83.5	83	83	Cluster_03	Untyped	ST512_wzi154	HSR_2	A
KP715	HSR	p80	2017-12-30	General surgery	5573004	304	115718	SRX6820100	Gona et al. 2020	83.5	83.5	83.5	83.5	83.5	83.5	Cluster_03	MT_ST258:512_wzi154	ST512_wzi154	HSR_2	A
KP605	HSR	p78	2017-12-27	Neurology	5565093	284	111064	SRX6820101	Gona et al. 2020	83.5	83.5	83.5	83	83	83	Cluster_03	Untyped	ST512_wzi154	HSR_2	A
KP242	HSR	p13	2017-02-24	Oncology	5491601	272	99162	SRX6820109	Gona et al. 2020	84	84	84	83.5	83.5	83.5	Cluster_03	MT_ST258:512_wzi154	ST512_wzi154	HSR_10	A
KP478	HSR	p19	2017-04-04	Infectious diseases	5630417	329	89461	SRX6820114	Gona et al. 2020	83.5	83.5	83	83	83	83	Cluster_03	Untyped	ST512_wzi154	HSR_8	A
KP123	HSR	p20	2017-04-11	General surgery	5640957	395	129667	SRX6820115	Gona et al. 2020	83.5	83.5	83	83	83.5	83	Cluster_03	Untyped	ST512_wzi154	HSR_8	A
KP127	HSR	p32	2017-05-10	Oncology	5718042	320	98700	SRX6820125	Gona et al. 2020	83.5	83.5	83.5	83.5	83.5	83	Cluster_03	MT_ST258:512_wzi154	ST512_wzi154	HSR_9	A
KP248	HSR	p35	2017-05-16	Neurology	5686959	407	86320	SRX6820129	Gona et al. 2020	84	83.5	83.5	83.5	83.5	83.5	Cluster_03	MT_ST258:512_wzi154	ST423_wzi8	HSR_16	Sporadic5
KP232	HSR	p36	2017-05-26	General surgery	5702818	234	108224	SRX6820131	Gona et al. 2020	83.5	83.5	83.5	83.5	83.5	83.5	Cluster_03	MT_ST258:512_wzi154	ST258_wzi154	HSR_11	C
KP239	HSR	p38	2017-06-08	General medicine	5565938	281	124948	SRX6820133	Gona et al. 2020	83.5	83.5	83.5	83.5	83.5	83	Cluster_03	MT_ST258:512_wzi154	ST512_wzi154	HSR_2	A
KP488	HSR	p50	2017-08-01	Transplants	5701430	269	100647	SRX6820136	Gona et al. 2020	83.5	83.5	83.5	83.5	83.5	83.5	Cluster_03	MT_ST258:512_wzi154	ST258_wzi154	HSR_11	C
KP249	HSR	p41	2017-07-03	General surgery	5564049	340	87671	SRX6820137	Gona et al. 2020	83.5	83.5	83.5	83.5	83.5	83	Cluster_03	MT_ST258:512_wzi154	ST512_wzi154	HSR_2	A
KP489	HSR	p43	2017-07-11	Pancreas surgery	5493095	208	123755	SRX6820140	Gona et al. 2020	83.5	83.5	83.5	83	83	83	Cluster_03	Untyped	ST512_wzi154	HSR_5	A
KP485	HSR	p34	2017-05-15	Hematology	5967692	290	109315	SRX6820105	Gona et al. 2020	82	82	81.5	83.5	83	83	Cluster_05	Untyped	ST15_wzi89	HSR_17	Sporadic6
KP469	HSR	p3	2017-01-23	Urology	5982949	322	90141	SRX6820062	Gona et al. 2020	84.5	84.5	84.5	83.5	83.5	83	Cluster_02	MT_ST11:101:15	ST395_wzi2	HSR_1	Sporadic1
KP255	HSR	p52	2017-08-12	Neurology	5664099	209	134991	SRX6820072	Gona et al. 2020	85	85	85	83.5	83.5	83.5	Cluster_02	MT_ST11:101:15	ST101_wzi137	HSR_3	D
KP365	HSR	p63	2017-10-12	Neurology	5660865	208	152507	SRX6820083	Gona et al. 2020	85	85	84.5	83.5	83.5	83.5	Cluster_02	MT_ST11:101:15	ST101_wzi137	HSR_3	D
KP597	HSR	p73	2017-12-15	Neurology	5516754	224	133441	SRX6820093	Gona et al. 2020	85	85	84.5	83.5	83.5	83.5	Cluster_02	MT_ST11:101:15	ST101_wzi137	HSR_3	D
KP473	HSR	p8	2017-02-13	Pancreas surgery	5956538	222	134991	SRX6820096	Gona et al. 2020	85	85	85	83.5	83.5	83.5	Cluster_02	MT_ST11:101:15	ST101_wzi137	HSR_3	D
KP477	HSR	p16	2017-03-09	Pancreas surgery	5327927	313	74554	SRX6820103	Gona et al. 2020	85	85	85	84.5	84.5	84.5	Cluster_02	MT_ST10_wzi95	ST37_wzi96	HSR_19	Sporadic3
KP118	HSR	p18	2017-03-29	Transplants	5984794	325	101985	SRX6820113	Gona et al. 2020	84.5	84.5	84.5	84	84	84	Cluster_02	MT_ST11:101:15	ST395_wzi2	HSR_1	Sporadic4
KP366	HSR	p2	2017-01-23	Hematology	5588839	251	108880	SRX6820117	Gona et al. 2020	85	85	84.5	83.5	83.5	83.5	Cluster_02	MT_ST11:101:15	ST11_wzi75	HSR_12	Sporadic2
KP124	HSR	p27	2017-05-02	Infectious diseases	5644756	337	204708	SRX6820122	Gona et al. 2020	84.5	84.5	84.5	83.5	83.5	83	Cluster_02	MT_ST11:101:15	ST101_wzi137	HSR_3	D
KP261	HSR	p47	2017-07-24	General medicine	5530739	223	131661	SRX6820068	Gona et al. 2020	83.5	83.5	83.5	84.5	84.5	84	Cluster_04	MT_ST258_wzi29	ST258_wzi29	HSR_13	C
KP359	HSR	p57	2017-09-26	General medicine	5733367	215	172705	SRX6820077	Gona et al. 2020	83.5	84	83.5	84	84	84	Cluster_04	MT_ST258:512_wzi154	ST149_wzi62	HSR_20	Sporadic7
KP246	HSR	p28	2017-05-03	Pancreas surgery	5534322	238	128623	SRX6820130	Gona et al. 2020	83.5	83.5	83.5	84.5	84.5	84.5	Cluster_04	MT_ST258_wzi29	ST258_wzi29	HSR_15	C
BgKpn-2	PGXXIII	p1	2019-10-21	ICU adults 3	5546403	141	217083	ERR5908347	This work	84	84	84	82.5	82.5	82.5	Cluster_01	MT_ST307_wzi173---MT_ST147_wzi64	ST307_wzi173	PGXXIII_4
BgKpn-20	PGXXIII	p15	2019-09-17	Coronary unit	5621782	115	270453	ERR5908346	This work	83.5	83.5	83.5	84.5	84.5	84.5	Cluster_02	MT_ST258_wzi29	ST258_wzi29	PGXXIII_2
BgKpn-21	PGXXIII	p16	2019-09-17	Coronary unit	5620210	114	270453	ERR5908348	This work	83.5	83.5	83.5	84.5	84.5	84.5	Cluster_02	MT_ST258_wzi29	ST258_wzi29	PGXXIII_2
BgKpn-3	PGXXIII	p2	2019-10-03	Heart surgery ICU	5816322	471	230462	ERR5908358	This work	85	85	85	84.5	84.5	84.5	Cluster_05	MT_ST10_wzi95	ST147_wzi95	PGXXIII_5
BgKpn-4	PGXXIII	p3	2019-09-09	Heart surgery ICU	5580911	142	295825	ERR5908360	This work	85	85	85	84.5	84.5	84.5	Cluster_05	MT_ST10_wzi95	ST147_wzi95	PGXXIII_5
BgKpn-5	PGXXIII	p4	2019-08-14	Neurosurgery ICU	5730527	163	198863	ERR5908361	This work	85	85	85	83.5	83.5	83.5	Cluster_04	MT_ST11:101:15	ST15_wzi24	PGXXIII_3
BgKpn-6	PGXXIII	p3	2019-09-17	Neurosurgery ICU	5597170	136	311871	ERR5908362	This work	85	85	85	84.5	84.5	84.5	Cluster_05	MT_ST10_wzi95	ST147_wzi95	PGXXIII_5
BgKpn-7	PGXXIII	p5	2019-10-08	Heart surgery 1	5644733	123	331088	ERR5908363	This work	85	85	85	84.5	84.5	84.5	Cluster_05	MT_ST10_wzi95	ST147_wzi95	PGXXIII_5
BgKpn-8	PGXXIII	p6	2019-10-22	Heart surgery 1	5873033	118	295825	ERR5908364	This work	84	84	84	82	82	82	Cluster_01	MT_ST147_wzi64	ST147_wzi64	PGXXIII_6
BgKpn-9	PGXXIII	p7	2019-08-12	Heart failure 1 and heart transplant	5622573	108	237760	ERR5908365	This work	83.5	83.5	83.5	83.5	83.5	83.5	Cluster_03	MT_ST258:512_wzi154	ST512_wzi154	PGXXIII_1
MZ438	HSG	p1	2018-08-14	Oncohematology	5695324	147	202450	ERR5908349	This work	83.5	83.5	83.5	83.5	83.5	83.5	Cluster_01	MT_ST258:512_wzi154	ST512_wzi154	HSG_2
MZ439	HSG	p2	2018-08-17	Oncohematology	5794075	111	204450	ERR5908350	This work	84	84	84	82.5	82.5	82.5	Cluster_02	MT_ST307_wzi173---MT_ST147_wzi64	ST307_wzi173	HSG_1
MZ440	HSG	p3	2018-08-20	Oncohematology	5695054	150	205856	ERR5908351	This work	83.5	83.5	83.5	83.5	83.5	83.5	Cluster_01	MT_ST258:512_wzi154	ST512_wzi154	HSG_2
MZ441	HSG	p4	2018-08-21	Oncohematology	5693386	148	202463	ERR5908352	This work	83.5	83.5	83.5	83.5	83.5	83.5	Cluster_01	MT_ST258:512_wzi154	ST512_wzi154	HSG_2
MZ445	HSG	p5	2018-08-27	Oncohematology	5694930	148	203938	ERR5908353	This work	83.5	83.5	83.5	83.5	83.5	83.5	Cluster_01	MT_ST258:512_wzi154	ST512_wzi154	HSG_2
MZ449	HSG	p6	2018-09-03	Oncohematology	5695402	145	219210	ERR5908354	This work	83.5	83.5	83.5	83.5	83.5	83.5	Cluster_01	MT_ST258:512_wzi154	ST512_wzi154	HSG_2
MZ452	HSG	p7	2018-09-06	Oncohematology	5713244	180	205856	ERR5908355	This work	83.5	83.5	83.5	83.5	83.5	83.5	Cluster_01	MT_ST258:512_wzi154	ST512_wzi154	HSG_2
MZ457	HSG	p8	2018-09-17	Oncohematology	5579924	113	204450	ERR5908356	This work	84	84	84	82.5	82.5	82.5	Cluster_02	MT_ST307_wzi173---MT_ST147_wzi64	ST307_wzi173	HSG_1
MZ458	HSG	p9	2018-09-19	Oncohematology	5701303	157	203938	ERR5908357	This work	83.5	83.5	83.5	83.5	83.5	83.5	Cluster_01	MT_ST258:512_wzi154	ST512_wzi154	HSG_2
MZ463	HSG	p10	2018-09-24	Oncohematology	5577394	109	315799	ERR5908359	This work	84	84	84	82.5	82.5	82.5	Cluster_02	MT_ST307_wzi173---MT_ST147_wzi64	ST307_wzi173	HSG_1
1753	PSM	p1	2015-06-02	ICU	5502862	74	231088	ERS3413479	Ferrari et al. 2019	84	84	84	84	84	83.5	Cluster_01	MT_ST258:512_wzi154	ST512_wzi154	PSM_8
1873	PSM	p5	2015-08-31	ICU	5723226	122	202463	ERS3413485	Ferrari et al. 2019	84	84	84	84	83.5	83.5	Cluster_01	MT_ST258:512_wzi154	ST512_wzi154	PSM_2
1880	PSM	p6	2015-09-15	ICU	5725807	121	176884	ERS3413486	Ferrari et al. 2019	84	84	84	83.5	84	83.5	Cluster_01	MT_ST258:512_wzi154	ST512_wzi154	PSM_2
1897	PSM	p7	2015-10-08	ICU	5716105	114	270452	ERS3413487	Ferrari et al. 2019	84	84	84	83.5	83.5	83.5	Cluster_01	MT_ST258:512_wzi154	ST512_wzi154	PSM_1
1935	PSM	p8	2015-10-26	ICU	5712470	126	192161	ERS3413488	Ferrari et al. 2019	84	84	84	83.5	83.5	83.5	Cluster_01	MT_ST258:512_wzi154	ST512_wzi154	PSM_1
1955	PSM	p9	2015-11-10	ICU	5715080	110	237759	ERS3413489	Ferrari et al. 2019	84	84	84	83.5	83.5	83.5	Cluster_01	MT_ST258:512_wzi154	ST512_wzi154	PSM_1
1961	PSM	p10	2015-11-17	ICU	5715967	112	270452	ERS3413490	Ferrari et al. 2019	84	84	84	84	84	83.5	Cluster_01	MT_ST258:512_wzi154	ST512_wzi154	PSM_1
2003	PSM	p12	2015-12-08	ICU	5632071	110	202043	ERS3413493	Ferrari et al. 2019	84	84	84	84	83.5	83.5	Cluster_01	MT_ST258:512_wzi154	ST258_wzi154	PSM_3
2079	PSM	p16	2016-10-26	ICU	5629997	104	231105	ERS3413496	Ferrari et al. 2019	84	84	84	83.5	83.5	83.5	Cluster_01	MT_ST258:512_wzi154	ST258_wzi154	PSM_3
2106	PSM	p5	2016-02-02	ICU	5599789	162	154406	ERS3413497	Ferrari et al. 2019	84	84	84	83.5	83.5	83.5	Cluster_01	MT_ST258:512_wzi154	ST512_wzi154	PSM_2
2110	PSM	p14	2016-02-02	ICU	5629281	127	157686	ERS3413498	Ferrari et al. 2019	84	84	84	83.5	83.5	83.5	Cluster_01	MT_ST258:512_wzi154	ST258_wzi154	PSM_3
2133	PSM	p17	2016-02-16	ICU	5629136	112	203931	ERS3413499	Ferrari et al. 2019	84	84	84	83.5	83.5	83.5	Cluster_01	MT_ST258:512_wzi154	ST258_wzi154	PSM_3
2165	PSM	p19	2016-03-01	ICU	5632771	105	176879	ERS3413501	Ferrari et al. 2019	84	84	84	83.5	83.5	83.5	Cluster_01	MT_ST258:512_wzi154	ST258_wzi154	PSM_3
2176	PSM	p20	2016-03-08	ICU	5631696	108	202452	ERS3413503	Ferrari et al. 2019	84	84	84	83.5	83.5	83.5	Cluster_01	MT_ST258:512_wzi154	ST258_wzi154	PSM_3
2182	PSM	p18	2016-03-15	ICU	5632328	107	186863	ERS3413504	Ferrari et al. 2019	84	84	84	83.5	83.5	83.5	Cluster_01	MT_ST258:512_wzi154	ST258_wzi154	PSM_3
2183	PSM	p15	2016-03-15	ICU	5646608	126	213038	ERS3413505	Ferrari et al. 2019	84	84	84	83.5	83.5	83.5	Cluster_01	MT_ST258:512_wzi154	ST258_wzi154	PSM_3
2205	PSM	p22	2016-04-04	ICU	5570370	116	166799	ERS3413507	Ferrari et al. 2019	84	84	84	83.5	83.5	83.5	Cluster_01	MT_ST258:512_wzi154	ST512_wzi154	PSM_5
2218	PSM	p23	2016-04-19	ICU	5629856	106	203931	ERS3413508	Ferrari et al. 2019	84	84	84	84	84	83.5	Cluster_01	MT_ST258:512_wzi154	ST258_wzi154	PSM_3
1758	PSM	p2	2015-06-23	ICU	5617895	76	203922	ERS3413480	Ferrari et al. 2019	84	84	84	84.5	84.5	84.5	Cluster_02	MT_ST258_wzi29	ST258_wzi29	PSM_9
1760	PSM	p4	2015-06-29	ICU	5677735	103	270452	ERS3413481	Ferrari et al. 2019	84	84	84	85	84.5	85	Cluster_02	MT_ST258_wzi29	ST258_wzi29	PSM_4
1826	PSM	p3	2015-08-11	ICU	5828867	107	182804	ERS3413482	Ferrari et al. 2019	85	85	85	84	84	84	Cluster_02	MT_ST11:101:15	ST45_wzi101	PSM_7
1998	PSM	p5	2015-12-01	ICU	5485760	106	174674	ERS3413492	Ferrari et al. 2019	84.5	84.5	84.5	84.5	84.5	84.5	Cluster_02	MT_ST10_wzi95	ST3985_wziUNK	PSM_6
1987	PSM	p11	2015-12-01	ICU	5629086	128	148646	ERS3413491	Ferrari et al. 2019	84	84	84	84	84	84	Undetermined	MT_ST258:512_wzi154	ST258_wzi154	PSM_3
2221	PSM	p21	2016-04-19	ICU	5630079	105	202549	ERS3413509	Ferrari et al. 2019	84	84	84	84	84	84	Undetermined	MT_ST258:512_wzi154	ST258_wzi154	PSM_3
